# PEPR-GNN: Perturbation-Enhancer-Promoter-RNA Graph Neural Networks for Multiome Perturb-Seq modeling of regulomes

**DOI:** 10.64898/2026.05.05.722311

**Authors:** Zachary Markham, Boxun Li, Landon Nguyen, Lei Wang, Nikhil V. Munshi, Gary C. Hon

## Abstract

Cellular reprogramming is a complex interplay between perturbations and regulatory elements, culminating in gene expression changes. Current computational approaches do not explicitly model these regulatory interactions. Here, we performed combinatorial reprogramming with cardiac transcription factors, followed by Multiome Perturb-Seq to measure perturbations, open chromatin, and gene expression in individual cells. We then developed PEPR-GNN (Perturbation-Enhancer-Promoter-RNA Graph Neural Network), a theoretical and computational framework to model regulome responses during complex genetic perturbations. By statistically associating gene regulatory relationships, PEPR-GNN organizes genes into regulomes with shared gene regulatory responses to reprogramming, including easy-to-reprogram cardiac genes, difficult-to-reprogram fibroblast genes, and context-specific genes where the impact of a reprogramming factor depends on the presence of others. Finally, we use PEPR-GNN for *in silico* modeling of how genetic modifications of enhancers can be used to tune gene responses to reprogramming. Overall, through the use of causal perturbation information and an enhancer-aware regulome model of gene regulation, PEPR-GNN can effectively model complex cellular responses to perturbation.

**Highlights:**

- Multiome Perturb-Seq of GHMT reprogramming in MEFs with RNA/ATAC-Seq readout.
- PEPR-GNN: a computational framework to model perturbation-induced regulomes.
- PEPR-GNN aids the interpretation of regulomes by diverse reprogramming responses.
- PEPR-GNN enables in silico perturbation to tune gene responses to reprogramming.
