## Supplementary material for "PEPR-GNN: Perturbation-Enhancer-Promoter-RNA Graph Neural Networks for Multiome Perturb-Seq modeling of regulomes": Table S1

### Sheet: seq_summary
Sample ID	Genome	Pipeline version	Estimated number of cells	Feature linkages detected	Linked genes	Linked peaks	ATAC Confidently mapped read pairs	ATAC Fraction of genome in peaks	ATAC Fraction of high-quality fragments in cells	ATAC Fraction of high-quality fragments overlapping TSS	ATAC Fraction of high-quality fragments overlapping peaks	ATAC Fraction of transposition events in peaks in cells	ATAC Mean raw read pairs per cell	ATAC Median high-quality fragments per cell	ATAC Non-nuclear read pairs	ATAC Number of peaks	ATAC Percent duplicates	ATAC Q30 bases in barcode	ATAC Q30 bases in read 1	ATAC Q30 bases in read 2	ATAC Q30 bases in sample index i1	ATAC Sequenced read pairs	ATAC TSS enrichment score	ATAC Unmapped read pairs	ATAC Valid barcodes	GEX Fraction of transcriptomic reads in cells	GEX Mean raw reads per cell	GEX Median UMI counts per cell	GEX Median genes per cell	GEX Percent duplicates	GEX Q30 bases in UMI	GEX Q30 bases in barcode	GEX Q30 bases in read 2	GEX Q30 bases in sample index i1	GEX Q30 bases in sample index i2	GEX Reads mapped antisense to gene	GEX Reads mapped confidently to exonic regions	GEX Reads mapped confidently to genome	GEX Reads mapped confidently to intergenic regions	GEX Reads mapped confidently to intronic regions	GEX Reads mapped confidently to transcriptome	GEX Reads mapped to genome	GEX Reads with TSO	GEX Sequenced read pairs	GEX Total genes detected	GEX Valid UMIs	GEX Valid barcodes
combo_10x	mm10	cellranger-arc-2.0.0	10241	79861	7836	45854	0.8726	0.0707	0.8029	0.2642	0.5555	0.5145	81900.5	22493	0.0043	228876	0.4814	0.9166	0.9562	0.9494	0.9322	838742735	9.1588	0.0187	0.9878	0.6508	46692.8	9986	3587	0.2791	0.9588	0.9612	0.9269	0.9213	0.9208	0.0665	0.6276	0.8833	0.1443	0.1114	0.6702	0.9112	0.2935	478181242	26914	0.9996	0.9385
